# Genome sequence and characterization of a hypervirulent BI/NAP1/027 *Clostridioides difficile* (CDC20121308)

**DOI:** 10.1101/2024.04.25.590960

**Authors:** Laureano A. Español, Miranda C. Palumbo, Angela M. Barbero, Sabina Palma, Federico Serral, Diego Ruggeri, Marcelo A. Martí, Darío Fernández Do Porto, Rodrigo E. Hernández Del Pino, Virginia Pasquinelli

**Affiliations:** Centro de Investigaciones Básicas y Aplicadas (CIBA), Universidad Nacional del Noroeste de la Provincia de Buenos Aires (UNNOBA). B6000DNE, Buenos Aires, Argentina; Instituto de Cálculo, Facultad de Ciencias Exactas y Naturales, Universidad de Buenos Aires. C1428EGA, Buenos Aires, Argentina; Departamento de Química Biológica, Facultad de Ciencias Exactas y Naturales, Universidad de Buenos Aires. C1428EGA, Buenos Aires, Argentina; Centro de Investigaciones y Transferencias del Noroeste de la Provincia de Buenos Aires (CIT NOBA), UNNOBA-Universidad Nacional de San Antonio de Areco (UNSAdA)-Consejo Nacional de Investigaciones Científicas y Técnicas (CONICET). B2700, Buenos Aires, Argentina; Departamento de Bacteriología, Instituto Nacional de Enfermedades Infecciosas (INEI). ANLIS “Dr. Carlos G. Malbrán”. C1282AFF, Buenos Aires, Argentina; Instituto de Química Biológica de la Facultad de Ciencias Exactas y Naturales (IQUIBICEN) CONICET, Pabellón 2 de Ciudad Universitaria, Ciudad de Buenos Aires C1428EGA, Argentina

**Author notes:** These authors share first authorship (Laureano A. Español, Miranda C. Palumbo). These authors contributed equally to this work and share second authorship (Angela M. Barbero, Sabina Palma). These authors contributed equally to this work and share last authorship. ^#^ (Rodrigo E. Hernández Del Pino, Virginia Pasquinelli). **Correspondence:** Pasquinelli, Virginia, Hernández Del Pino, Rodrigo E.

**Keywords:** *Clostridioides difficile*_1_, NAP1/BI/027_2_, Whole Genome Sequencing_3_, Antibiotic Resistance_4_, Hypervirulent Strain_5_

## Abstract

*Clostridioides difficile* is a gram-positive bacterium implicated in antibiotic-associated diarrhea. The use of antibiotics alters the gut microbiota, rendering the host susceptible to infection by *C. difficile.* This pathogen colonizes the large intestine of humans and animals leading to asymptomatic carriage or clinical manifestations such as toxic megacolon and fulminant colitis depending on a wide range of pathogen and host factors. The emergence of BI/NAP1/027 strains in North America and the spread of these hypervirulent ribotypes worldwide have been linked to the increase in incidence and severity of *C. difficile* infections (CDI) over the last decade. In this work, we aimed to characterize the BI/NAP1/027 *C. difficile* commercial strain CDC20121308 widely employed in the study of host-pathogen interactions.

The genome sequence was obtained using a whole-genome shotgun strategy. A total of 3,717 coding sequences (CDS) and 45 tRNAs were predicted. The annotation of the CDC20121308 strain identified 26% of CDS into RAST subsystems. We also detected the presence of RT 027 lineage markers such as *thyA, cdtA, cdtB and tc*dC 18bp-deletion. Moreover, the genome of CDC20121308 had 11 genes devoted to resistance to toxic compounds, antibiotics (e.g. Tetracycline (Tet) and Vancomycin (Van)) and disinfecting agents as predicted using CARD. *C. difficile* CDC20121308 resistance to Van and Tet was confirmed by broth microdilution assay. Crystal violet staining demonstrated biofilm formation, which could be associated with antibiotic resistance and pathogenicity. Additionally, we observed a spreading diffuse growth in soft agar tubes, suggesting a motile phenotype. Lastly, a genomic region containing Type 4 Secretory System components such as virD4, virB4, and virB6 was identified.

In conclusion, our results allowed a genomic and functional characterization of the BI/NAP1/027 *C. difficile* CDC20121308 strain. We demonstrated the presence of several genes associated with pathogenesis that were validated by experimental assays. This study provides additional data for the use of this highly virulence commercial strain of epidemiological relevance in research works involving *in vitro* and *in vivo* approaches.
