## Supplementary Table 1 for "Genome sequence and characterization of a hypervirulent BI/NAP1/027 *Clostridioides difficile* (CDC20121308)"

### Sheet: T4SS gene
Protein ID	Product R20291	Locus tag R20291	Product CDC20121308	Locus tag CDC20121308	Product 2007855	Locus tag 2007855
WP_334290647.1					virulence-associated E family protein	CD7855_RS17150
WP_186832477.1					recombinase family protein	CD7855_RS17165
WP_186832476.1					serine/arginine repetitive matrix protein 2	CD7855_RS17160
WP_186832475.1					CHC2 zinc finger domain-containing protein	CD7855_RS17155
WP_186832474.1					transposon-encoded TnpW family protein	CD7855_RS17145
WP_186832473.1					aminoglycoside O-phosphotransferase APH(2'')-IIa	CD7855_RS17140
WP_186832472.1					aminoglycoside N-acetyltransferase AAC(6')-Im	CD7855_RS17135
WP_104732842.1	hypothetical protein	CDIF27147_RS09750
WP_104732841.1	transposon-encoded TnpW family protein	CDIF27147_RS09745
WP_104732840.1	ATP-binding protein	CDIF27147_RS09740
WP_104732839.1	MobQ family relaxase	CDIF27147_RS09715
WP_104732837.1	ABC transporter ATP-binding protein	CDIF27147_RS09675
WP_074014307.1	CHC2 zinc finger domain-containing protein	CDIF27147_RS09790	CHC2 zinc finger domain-containing protein	U8D31_RS16640
WP_074014306.1	molecular chaperone	CDIF27147_RS09780	molecular chaperone	U8D31_RS16650
WP_059109838.1	recombinase family protein	CDIF27147_RS10090
WP_055058411.1	hypothetical protein	CDIF27147_RS09900
WP_042520383.1	MobQ family relaxase	CDIF27147_RS09920
WP_042520382.1	CHC2 zinc finger domain-containing protein	CDIF27147_RS09925
WP_042520381.1	virulence-associated E family protein	CDIF27147_RS09930
WP_024739841.1	DUF3847 domain-containing protein	CDIF27147_RS09710
WP_024738629.1	response regulator transcription factor	CDIF27147_RS09665
WP_021422885.1	hypothetical protein	CDIF27147_RS09785	hypothetical protein	U8D31_RS16645
WP_021407349.1	hypothetical protein	CDIF27147_RS09775
WP_012816213.1	recombinase family protein	CDIF27147_RS09940
WP_012816208.1	DUF3847 domain-containing protein	CDIF27147_RS09910
WP_012816207.1	helix-turn-helix domain-containing protein	CDIF27147_RS09895
WP_012816206.1	MATE family efflux transporter	CDIF27147_RS09890
WP_012816204.1	recombinase family protein	CDIF27147_RS09805	recombinase family protein	U8D31_RS16625
WP_012816199.1	phage replisome organizer N-terminal domain-containing protein	CDIF27147_RS09735
WP_012816198.1	cysteine-rich VLP domain-containing protein	CDIF27147_RS09730
WP_012816195.1	sigma-24 (feci)	CDIF27147_RS09700
WP_012816194.1	sigma factor-like helix-turn-helix DNA-binding protein	CDIF27147_RS09695
WP_012816193.1	hypothetical protein	CDIF27147_RS09690
WP_012816192.1	ABC transporter permease	CDIF27147_RS09680
WP_012816190.1	HAMP domain-containing sensor histidine kinase	CDIF27147_RS09670
WP_012816188.1	helix-turn-helix transcriptional regulator	CDIF27147_RS09655
WP_012816186.1	TnpV protein	CDIF27147_RS09645
WP_012816185.1	recombinase family protein	CDIF27147_RS09640
WP_010826392.1	hypothetical protein	CDIF27147_RS10000	hypothetical protein	U8D31_RS16505	hypothetical protein	CD7855_RS17065
WP_009901261.1	hypothetical protein	CDIF27147_RS09810	hypothetical protein	U8D31_RS16620
WP_009893984.1	recombinase family protein	CDIF27147_RS09815	recombinase family protein	U8D31_RS16615
WP_009893980.1	CD0415/CD1112 family protein	CDIF27147_RS09950	CD0415/CD1112 family protein	U8D31_RS16555	CD0415/CD1112 family protein	CD7855_RS17115
WP_009893977.1	DUF4366 domain-containing protein	CDIF27147_RS09980	DUF4366 domain-containing protein	U8D31_RS16525	DUF4366 domain-containing protein	CD7855_RS17085
WP_009893975.1	DNA topoisomerase 3	CDIF27147_RS09985	DNA topoisomerase 3	U8D31_RS16520	DNA topoisomerase 3	CD7855_RS17080
WP_009893973.1	helicase-related protein	CDIF27147_RS09995	helicase-related protein	U8D31_RS16510	helicase-related protein	CD7855_RS17070
WP_009893966.1	TlpA disulfide reductase family protein	CDIF27147_RS10040	TlpA disulfide reductase family protein	U8D31_RS16465	TlpA disulfide reductase family protein	CD7855_RS17025
WP_009893965.1	ABC transporter permease	CDIF27147_RS10060	ABC transporter permease	U8D31_RS16440	ABC transporter permease	CD7855_RS17005
WP_009891900.1			23S rRNA (uracil(1939)-C(5))-methyltransferase RlmD	U8D31_RS16695	23S rRNA (uracil(1939)-C(5))-methyltransferase RlmD	CD7855_RS17190
WP_009891898.1	CD1845 family protein	CDIF27147_RS09620	CD1845 family protein	U8D31_RS16690	CD1845 family protein	CD7855_RS17185
WP_009891897.1	DUF6017 domain-containing protein	CDIF27147_RS09625	DUF6017 domain-containing protein	U8D31_RS16685	DUF6017 domain-containing protein	CD7855_RS17180
WP_009891896.1	PcfB family protein	CDIF27147_RS09630	PcfB family protein	U8D31_RS16680	PcfB family protein	CD7855_RS17175
WP_009891894.1	TnpV protein	CDIF27147_RS09760	TnpV protein	U8D31_RS16670
WP_009891893.1	DUF6809 family protein	CDIF27147_RS09765	DUF6809 family protein	U8D31_RS16665
WP_009891891.1	helix-turn-helix transcriptional regulator	CDIF27147_RS09770	helix-turn-helix transcriptional regulator	U8D31_RS16660
WP_009891879.1	virulence-associated E family protein	CDIF27147_RS09795	virulence-associated E family protein	U8D31_RS16635
WP_009891878.1	hypothetical protein	CDIF27147_RS09800	hypothetical protein	U8D31_RS16630
WP_009891854.1	LytTR family DNA-binding domain-containing protein	CDIF27147_RS09850	LytTR family DNA-binding domain-containing protein	U8D31_RS16580
WP_009891846.1	single-stranded DNA-binding protein	CDIF27147_RS09865	single-stranded DNA-binding protein	U8D31_RS16565	single-stranded DNA-binding protein	CD7855_RS17125
WP_009889843.1			recombinase family protein	U8D31_RS16415	recombinase family protein	CD7855_RS16980
WP_009889841.1	HAMP domain-containing sensor histidine kinase	CDIF27147_RS10070	HAMP domain-containing sensor histidine kinase	U8D31_RS16430	HAMP domain-containing sensor histidine kinase	CD7855_RS16995
WP_009889840.1	response regulator transcription factor	CDIF27147_RS10065	response regulator transcription factor	U8D31_RS16435	response regulator transcription factor	CD7855_RS17000
WP_009889836.1	ABC transporter permease	CDIF27147_RS10050	ABC transporter permease	U8D31_RS16450	ABC transporter permease	CD7855_RS17015
WP_009889834.1	4Fe-4S binding protein	CDIF27147_RS10045	4Fe-4S binding protein	U8D31_RS16455	4Fe-4S binding protein	CD7855_RS17020
WP_009889831.1	plasmid mobilization relaxosome protein MobC	CDIF27147_RS10035	plasmid mobilization relaxosome protein MobC	U8D31_RS16470	plasmid mobilization relaxosome protein MobC	CD7855_RS17030
WP_009889829.1	relaxase/mobilization nuclease domain-containing protein	CDIF27147_RS10030	relaxase/mobilization nuclease domain-containing protein	U8D31_RS16475	relaxase/mobilization nuclease domain-containing protein	CD7855_RS17035
WP_009889825.1	PQQ-like beta-propeller repeat protein	CDIF27147_RS10025	PQQ-like beta-propeller repeat protein	U8D31_RS16480	PQQ-like beta-propeller repeat protein	CD7855_RS17040
WP_009889823.1	hypothetical protein	CDIF27147_RS10020	hypothetical protein	U8D31_RS16485	hypothetical protein	CD7855_RS17045
WP_009889821.1	UvrD-helicase domain-containing protein	CDIF27147_RS10015	UvrD-helicase domain-containing protein	U8D31_RS16490	UvrD-helicase domain-containing protein	CD7855_RS17050
WP_009889819.1	AAA family ATPase	CDIF27147_RS10010	AAA family ATPase	U8D31_RS16495	AAA family ATPase	CD7855_RS17055
WP_009889816.1	helix-turn-helix transcriptional regulator	CDIF27147_RS10005	helix-turn-helix transcriptional regulator	U8D31_RS16500	helix-turn-helix transcriptional regulator	CD7855_RS17060
WP_009888263.1	hypothetical protein	CDIF27147_RS09975	hypothetical protein	U8D31_RS16530	hypothetical protein	CD7855_RS17090
WP_009888262.1	CHAP domain-containing protein	CDIF27147_RS09970	CHAP domain-containing protein	U8D31_RS16535	CHAP domain-containing protein	CD7855_RS17095
WP_009888261.1	ATP-binding protein	CDIF27147_RS09965	ATP-binding protein	U8D31_RS16540	ATP-binding protein	CD7855_RS17100
WP_009888260.1	PrgI family protein	CDIF27147_RS09960	PrgI family protein	U8D31_RS16545	PrgI family protein	CD7855_RS17105
WP_009888259.1	hypothetical protein	CDIF27147_RS09955	hypothetical protein	U8D31_RS16550	hypothetical protein	CD7855_RS17110
WP_009296689.1	sigma factor-like helix-turn-helix DNA-binding protein	CDIF27147_RS09705
WP_009274458.1	hypothetical protein	CDIF27147_RS09915
WP_009274453.1	MarR family transcriptional regulator	CDIF27147_RS09885
WP_009274452.1	TnpV protein	CDIF27147_RS09880
WP_009274451.1	helix-turn-helix domain-containing protein	CDIF27147_RS09875
WP_007884040.1	helix-turn-helix domain-containing protein	CDIF27147_RS09660
WP_005924829.1	type II toxin-antitoxin system RelB/DinJ family antitoxin	CDIF27147_RS09725
WP_004804477.1	KilA-N domain-containing protein	CDIF27147_RS09990	KilA-N domain-containing protein	U8D31_RS16515	KilA-N domain-containing protein	CD7855_RS17075
WP_004612761.1	hypothetical protein	CDIF27147_RS09935
WP_004612693.1	hypothetical protein	CDIF27147_RS09650
WP_003431289.1	cysteine-rich KTR domain-containing protein	CDIF27147_RS09840	cysteine-rich KTR domain-containing protein	U8D31_RS16590
WP_003426199.1	hypothetical protein	CDIF27147_RS10080	hypothetical protein	U8D31_RS16420	hypothetical protein	CD7855_RS16985
WP_003426191.1	sigma-70 family RNA polymerase sigma factor	CDIF27147_RS10075	sigma-70 family RNA polymerase sigma factor	U8D31_RS16425	sigma-70 family RNA polymerase sigma factor	CD7855_RS16990
WP_003426165.1	ABC transporter ATP-binding protein	CDIF27147_RS10055	ABC transporter ATP-binding protein	U8D31_RS16445	ABC transporter ATP-binding protein	CD7855_RS17010
WP_003020305.1	DeoR family transcriptional regulator	CDIF27147_RS09905
WP_002604474.1	sigma-70 family RNA polymerase sigma factor	CDIF27147_RS09830	sigma-70 family RNA polymerase sigma factor	U8D31_RS16600
WP_002604473.1	helix-turn-helix domain-containing protein	CDIF27147_RS09825	helix-turn-helix domain-containing protein	U8D31_RS16605
WP_002604472.1	transposon-encoded TnpW family protein	CDIF27147_RS09820	transposon-encoded TnpW family protein	U8D31_RS16610
WP_002596328.1	type II toxin-antitoxin system YafQ family toxin	CDIF27147_RS09720
WP_002594767.1	ABC transporter permease	CDIF27147_RS09685
WP_002584956.1	23S rRNA (adenine(2503)-C(2))-methyltransferase RlmN	CDIF27147_RS09835	23S rRNA (adenine(2503)-C(2))-methyltransferase RlmN	U8D31_RS16595
WP_002576203.1	helix-turn-helix domain-containing protein	CDIF27147_RS09855	helix-turn-helix domain-containing protein	U8D31_RS16575
WP_000394022.1			Maff2 family protein	U8D31_RS16560	Maff2 family protein	CD7855_RS17120
-					type IV secretory system conjugative DNA transfer family protein	CD7855_RS17170
-					TraG/TraD/VirD4 family protein	CD7855_RS17130
-	type IV secretory system conjugative DNA transfer family protein	CDIF27147_RS09635	type IV secretory system conjugative DNA transfer family protein	U8D31_RS16675
-	conjugal transfer protein TraG	CDIF27147_RS09860	conjugal transfer protein TraG	U8D31_RS16570
-	TraM recognition domain-containing protein	CDIF27147_RS09755
-	Maff2 family protein	CDIF27147_RS09945
-	Maff2 family protein	CDIF27147_RS09870
-	helix-turn-helix transcriptional regulator	CDIF27147_RS09845

### Sheet: Flagelar and motility gene
Product	Locus tag	Protein ID
FliH/SctL family protein	U8D31_RS01360	WP_225532662.1
flagellar export protein FliJ	U8D31_RS01370	WP_012815984.1
flagellar basal-body rod protein FlgG	U8D31_RS01465	WP_009892595.1
flagellar biosynthetic protein FliO	U8D31_RS01410	WP_009892591.1
flagellar hook-associated protein FlgK	U8D31_RS01250	WP_009892584.1
flagellar biosynthesis anti-sigma factor FlgM	U8D31_RS01240	WP_009892583.1
flagellar motor protein	U8D31_RS03560	WP_009888553.1
FliM/FliN family flagellar motor switch protein	U8D31_RS01475	WP_009888109.1
FliM/FliN family flagellar motor switch protein	U8D31_RS01470	WP_009888108.1
flagellar basal-body rod protein FlgG	U8D31_RS01460	WP_009888104.1
hypothetical protein	U8D31_RS01450	WP_009888101.1
FliA/WhiG family RNA polymerase sigma factor	U8D31_RS01445	WP_009888099.1
flagellar biosynthesis protein FlhF	U8D31_RS01435	WP_009888096.1/WP_012815985.1
flagellar biosynthesis protein FlhA	U8D31_RS01430	WP_009888094.1
fused FliR family export protein/FlhB family type III secretion system protein	U8D31_RS01425	WP_009888092.1
flagellar biosynthesis protein FliQ	U8D31_RS01420	WP_009888090.1
flagellar basal body-associated FliL family protein	U8D31_RS01405	WP_009888088.1
OmpA family protein	U8D31_RS01400	WP_009888087.1
MotA/TolQ/ExbB proton channel family protein	U8D31_RS01395	WP_009888085.1
flagellar FlbD family protein	U8D31_RS01390	WP_009888083.1
flagellar hook-basal body complex protein	U8D31_RS01385	WP_009888081.1
flagellar hook capping FlgD N-terminal domain-containing protein	U8D31_RS01380	WP_009888079.1
flagellar hook-length control protein FliK	U8D31_RS01375	WP_009888077.1
flagellar protein export ATPase FliI	U8D31_RS01365	WP_009888074.1
flagellar motor switch protein FliG	U8D31_RS01355	WP_009888072.1
flagellar basal-body MS-ring/collar protein FliF	U8D31_RS01350	WP_009888071.1
flagellar hook-basal body complex protein FliE	U8D31_RS01345	WP_009888070.1
flagellar basal body rod protein FlgB	U8D31_RS01335	WP_009888069.1
flagellin	U8D31_RS01290	WP_009888062.1
flagellar protein FliT	U8D31_RS01285	WP_009888061.1
flagellar filament capping protein FliD	U8D31_RS01280	WP_009888060.1
flagellar export chaperone FliS	U8D31_RS01275	WP_009888059.1
flagellar export chaperone FliS	U8D31_RS01270	WP_009888058.1
flagellar hook-associated protein FlgL	U8D31_RS01255	WP_009888056.1
flagellar protein FlgN	U8D31_RS01245	WP_009888055.1
FliM/FliN family flagellar motor C-terminal domain-containing protein	U8D31_RS01235	WP_009888052.1
flagellar assembly protein FliW	U8D31_RS01260	WP_003436041.1
carbon storage regulator CsrA	U8D31_RS01265	WP_003436039.1
MinD/ParA family protein	U8D31_RS01440	WP_003435971.1
RNA polymerase sigma factor RpoD	U8D31_RS06720	WP_003429425.1
flagellar basal body rod protein FlgC	U8D31_RS01340	WP_003425244.1
flagellar type III secretion system pore protein FliP	U8D31_RS01415	WP_003425215.1
flagellar protein	U8D31_RS01455	WP_003425206.1

### Sheet: Sporulation gene
Product	Locus tag	Protein ID
anti-sigma F factor antagonist	U8D31_RS03685	WP_003418414.1
anti-sigma F factor	U8D31_RS03690	WP_003418415.1
RNA polymerase sporulation sigma factor SigF	U8D31_RS03695	WP_003418417.1
stage V sporulation protein AC	U8D31_RS03700	WP_003418420.1
stage V sporulation protein AE	U8D31_RS03710	WP_003418423.1
sporulation transcriptional regulator SpoIIID	U8D31_RS00685	WP_003420727.1
septation regulator SpoVG	U8D31_RS17415	WP_003421453.1
sporulation transcription factor Spo0A	U8D31_RS05450	WP_003424711.1
stage II sporulation protein R	U8D31_RS17660	WP_003425996.1
stage V sporulation protein E	U8D31_RS12885	WP_003426995.1
stage III sporulation protein AD	U8D31_RS05355	WP_003428424.1
stage V sporulation protein AD	U8D31_RS03705	WP_003437476.1
stage III sporulation protein AE	U8D31_RS05360	WP_003438121.1
stage III sporulation protein AF	U8D31_RS05365	WP_003438123.1
stage IV sporulation protein A	U8D31_RS12750	WP_004454943.1
stage II sporulation protein D	U8D31_RS00675	WP_009887965.1
stage III sporulation protein AA	U8D31_RS05340	WP_009888935.1
stage III sporulation protein AC	U8D31_RS05350	WP_009888937.1
stage III sporulation protein AG	U8D31_RS05370	WP_009888945.1
SpoIIIAH-like family protein	U8D31_RS05375	WP_009888947.1
stage V sporulation protein T	U8D31_RS17330	WP_009892063.1
stage II sporulation protein E	U8D31_RS17285	WP_009894027.1
stage III sporulation protein AB	U8D31_RS05345	WP_021360422.1/WP_009888936.1

### Sheet: LuxS gene
Product	Locus tag	Protein ID
S-ribosylhomocysteine lyase	U8D31_RS17850	WP_003422312.1
