## Supplementary Table 2 for "Genome sequence and characterization of a hypervirulent BI/NAP1/027 *Clostridioides difficile* (CDC20121308)"

### Sheet: Supplementary Table 2
	CDC20121308
Features	PGAP	Prokka	RAST
Genome Size	4116167	4116167	4116167
GC content (%)	28.56	28.56	28.56
Contigs number	105	105	105
CDS´s*	3717	3657	3789
Total RNA´s	61	56	56
tRNA´s	45	48	47
rRNA´s	16	8	9
Hypothetical proteins	379	1558	974
*CDS: Coding sequence
