## Supplementary Table 3 for "Genome sequence and characterization of a hypervirulent BI/NAP1/027 *Clostridioides difficile* (CDC20121308)"

### Sheet: Supplementary Table 3
		CDC20121308
RT 027 marker linage	R20291 protein ID	Identity (%)	Coverage (%)
ThyA (276aa)	WP_009887841.1	100
DHFR (146aa)	WP_009887849.1	100
SIR2 family protein (458aa)	WP_009887851.1	100
ThiC (366aa)	WP_009892546.1	100
cdtA (463aa)	WP_009890822.1	100
cdtB(876aa)	WP_009890823.1	100
