## Supplementary Table 4 for "Genome sequence and characterization of a hypervirulent BI/NAP1/027 *Clostridioides difficile* (CDC20121308)"

### Sheet: Supplementary Table 4
Gene product	Protein Sequence
helix-turn-helix transcriptional regulator	MKISHLGNNIQTIRKFRGMKQQELADKIGINMQSLSKIERGLNYPAYETLEKIMEVLDVTPNELLSGEWKYVNQSEKEVCQFLRTEERLNAELKHGHYDNFFDSEEEWLEYELEKLREYITDYINGKSIEASDLYPIKEFIQHLKFQKLLDRYDDLYSMDMFGESIEGHKYKTPYQVVKMINPNSKEDMELLREVLRNNNFDDEDE
tetracycline resistance ribosomal protection protein Tet(M)	MKIINIGVLAHVDAGKTTLTESLLYNSGAITELGSVDKGTTRTDNTLLERQRGITIQTGITSFQWENTKVNIIDTPGHMDFLAEVYRSLSVLDGAILLISAKDGVQAQTRILFHALRKMGIPTIFFINKIDQNGIDLSTVYQDIKEKLSAEIVIKQKVELYPNMCVTNFTESEQWDTVIEGNDDLLEKYTSGKLLEALELEQEESIRFHNCSLFPVYHGSAKNNIGIDNLIEVITNKFYSSTHRGQSELCGKVFKIEYSEKRQRLAYIRLYSGVLHLRDSVRISEKEKIKITEMYTSINGELCKIDKAYSGEIVILQNEFLKLDSVLGDTKLLPQRKKIENPHPLLQTTVEPSKPEQREMLLDALLEISDSDPLLRYYVDSTTHEIILSFLGKVQMEVI…
helix-turn-helix transcriptional regulator	MRKKEDKYDFRAFGLAIKEARLKRGLTREQVGALIEIDPRYLTNIENKGQHPSIQVLYDLVSLLHVSVDEFFLPANNLVKSTRRLQIEKYMDSFTDKELSLMESLASGINEARNIED
conjugative transposon regulatory protein	MKPSSFQTTIENQFDYICKRAMEDERKNYMLYLSRIAKREVSFSDVGDYLVSQFATTDNYSTDFQIFTLNGLSVGVENDLLSEALRELPDKKREILLLFYLWEFRYF
macrolide efflux MFS transporter Mef(H)	MGISLFLELPAIVSYWVVTVMCFVAMGVSTMFVVQIYTLVQTQTPPQLVGKIMATLVAVAMCGQPIGQMVYGILFDVFIQETWVVMFVASIASIMISIYSKRIFQKLEI
helix-turn-helix domain-containing protein	MRTSSFEHIVRLQFNSLMLIVIKNKVKSRNRQLARHSKREVLFCEIAETKQVERGTIDTCFYDCVSFKVLHFTIYVSDETLGTVLHRLSEKQRSAILLRYFQGMNDRKISELYHVSRSAICSRRTRGLRKLKMLLSEGK
